# Quantitative whole-tissue 3D imaging reveals bacteria in close association with mouse jejunum mucosa

**DOI:** 10.1101/2022.06.17.496478

**Authors:** Roberta Poceviciute, Said R. Bogatyrev, Anna E. Romano, Amanda H. Dilmore, Octavio Mondragón-Palomino, Heli Takko, Rustem F. Ismagilov

## Abstract

**Background:** The small intestine (SI) is the primary site of nutrient absorption, so its large surface area lacks the thick protective mucus that is characteristic of the large intestine. Because the SI epithelium is relatively exposed, any microbes that colonize the thin mucosa of the SI may exert a substantial effect on the host. Thus far, potential bacterial colonization of the SI mucosa has only been documented in disease states, suggesting mucosal colonization is a rare occurrence, likely requiring multiple perturbations.

**Results:** Here, we tested whether we could induce bacterial association with jejunum mucosa by a combination of malnutrition and oral co-gavage with a specific bacterial cocktail (*E. coli* and *Bacteroides* spp.) that has previously induced environmental enteropathy in mouse models. To overcome the current limitations in imaging and allow definite determination of whether bacterial colonization of the SI mucosa is occurring, we optimized our previously developed whole-tissue three-dimensional (3D) imaging tools with third-generation hybridization chain reaction (HCR v3.0) probes. Only in mice that were malnourished and gavaged with the bacterial cocktail did we detect dense bacterial clusters surrounding intestinal villi suggestive of colonization. Healthy mice gavaged with bacteria and malnourished mice not gavaged with bacteria showed no evidence of mucosal colonization. Furthermore, in malnourished mice gavaged with bacteria we detected villus loss, which may represent one possible consequence that bacterial colonization of the SI mucosa has on the host.

**Conclusions:** Our results suggest that dense bacterial colonization of jejunum mucosa is possible in the presence of multiple perturbations and that villus loss may be one possible consequence to such colonization. Furthermore, our results demonstrate the utility of whole-tissue 3D imaging tools. Although 2D imaging of thin sections may have failed to detect and capture the full spatial complexity of such rare events, whole-tissue 3D imaging tools enabled their detection over large areas of intestinal mucosa and visualization of their spatial complexity in 3D.
