## Supplementary material for "Quantitative whole-tissue 3D imaging reveals bacteria in close association with mouse jejunum mucosa": Table S5

### Sheet: Probes
Probe Name	Target	Probe Sequence (5' >>> 3')
EUB338	Bacteria / 16S rRNA	GCT GCC TCC CGT AGG AGT
GAM42a	Gammaproteobacteria / 23S rRNA	GCC TTC CCA CAT CGT TT
CFB560	Bacteroidetes / 16S rRNA	WCC CTT TAA ACC CAR T
CFB560a	Bacteroidetes / 16S rRNA	ACC CTT TAA ACC CAA T
CFB560b	Bacteroidetes / 16S rRNA	TCC CTT TAA ACC CAA T
Universal Degenrate HCR v3.0 Probe Set	Bacteria / 16S rRNA	CTCGACTGCTGCCACCCGTAGGTGTCTGGACCGTGTCTCAGTTCCAGTGTGC
		CTCGACTGCTGCCACCCGTAGGTGTCTGGACCGTGTCTCAGTTCCAGTGTGG
		CCCTACTGCTGCCTCCCGTAGGAGTCTGGGCCGTGTCTCAGTCCCAGTGTGA
		CCCCACTGCTGCCTCCCGTAGGAGTCTGGGCCGTGTCTCAGTCCCAGTGTGG
		CCCTACTGCTGCCTCCCGCAGGAGTCTGGGCCGTATCTCAGTCCCAGTGTGG
		CCCTACTGCTGCCTCCCGTAGGAGTCTGGGCCGTGTCTCAGTCCCAATGTGG
		CCCCACTGCTGCCTCCCGTAGGAGTCTGGGCCGTATCTCAGTCCCAATGTGG
		CCCTACTGCTGCCTCCCGCAGGAGTCTGGGCCGTGTCTCAGTCCCAATCTGG
		CCCCACTGCTGCCTCCCGTAGGAGTCTGGACCGTGTCTCAGTTCCAGTGTGG
		CCCCACTGCTGCCTCCCGTAGGAGTCTGGACCGTGTCTCAGTTCCAATGTGG
		CCTTACTGCTGCCTCCCGTAGGAGTCTGGTCCGTGTCTCAGTACCAGTGTGG
		CCTCACTGCTGCCTCCCGTAGGAGTCTGGTCCGTGTCTCAGTACCAGTGTGG
		CCCCACTGCTGCCTCCCGTAGGAGTAAGGGCCGTGTCTCAGTCCCCTTGTGG
		CCCCACTGCTGCCTCCCGTAGGAGTAAGGGCCGTATCTCAGTCCCCTTGTGG
		CCTCACTGCTGCCTCCCGTAGGAGTTTGGACCGTGTCTCAGTTCCAATGTGG
		CCCCACTGCTGCCTCCCGTAGGAGTTTGGGCCGTGTCTCAGTCCCAATGTGG
		CCCTACTGCTGCCTCCCGTAGGAGTTTGGGCCGTGTCTCAGTCCCAATGTGG
Bacteroidales HCR v3.0 Probe	Bacteroidales / 16S rRNA	CCCTTTAAACCCAATAAATCCGGATAACGCTCGGATCCTCCGTATTACCGCG
E. coli HCR v3.0 Probe	E. coli / 16S rRNA	GATAACTACTGGAAACGGTAGCTAATACCGCATAACGTCGCAAGACCAAAGA

### Sheet: Initiators
Initiator Name	Initiator Sequence (5' >>> 3')	Hairpin Pair - Fluorophore
B1	TAT AGC ATT CTT TCT TGA GGA GGG CAG CAA ACG GGA AGA G	B1(H1,H2) - A514
B2	AAA AAG CTC AGT CCA TCC TCG TAA ATC CTC ATC AAT CAT C	B2(H1,H2) - A647
B3	TAA AAA AGT CTA ATC CGT CCC TGC CTC TAT ATC TCC ACT C	B3(H1,H2) - A594
B4	ATT TCA CAT TTA CAG ACC TCA ACC TAC CTC CAA CTC TCA C	B4(H1,H2) - A546
B5	ATT TCA CTT CAT ATC ACT CAC TCC CAA TCT CTA TCT ACC C	B5(H1,H2) - A488
