## Supplementary material for "Quantitative whole-tissue 3D imaging reveals bacteria in close association with mouse jejunum mucosa": Table S6

### Sheet: Imaging&Display
Figures	Objective	Scan Mode	Averaging Mode	Averaging Number	Bit Depth	Zoom	Voxel XY [um]	Voxel Z [um]	Acquisition Mode	Tile Overlap [%]	Detector	Beam Splitter	Dectection Range [nm]	Laser [nm]	Laser Power [%]	Gain	Offset	Pinhole	Display Min	Display Max	Display Gamma
Fig. 3B	EC Plan NEOFLUAR 5x/0.16 420330-9901	Line	Line	2	12?	1	3.321	22.31	Channel	10	Ch1	MBS 405	410-480	405	3.5	750	26	40	50	750	1
											Ch2	MBS 488/561/633	562-592	561	4.5	800	26		50	500	1
Fig. 3C; Fig. S2-S6	Clr Plan-Neofluar 20x/1.0 Corr nd=1.45 M32, RI=1.464	Line	Line	2	12	1	0.83	0.83	Channel	10	Ch1	MBS 405	410-472	405	2.5	675	26	34	0	1500	1.5
											ChS1	MBS 488/561/633	491-544	488	3.1	700	5		150	300	1
											Ch2	MBS 488/561/633	562-599	561	2	515	26		50	600	1
											ChA	SBS LP 660	BP 570-620 + LP 645	633	2.5	640	NA		50	300	1
Fig. 4B; Fig. S12-S27	EC Plan NEOFLUAR 5x/0.16 420330-9901	Line	Line	2	8	1	3.321	25	Channel	10	Ch1	MBS 405	415-497	405	2	700	0	54	0	100	1.75
											ChS1	MBS 458/514/633	499-696	514	2	800	0		8	50	1
Fig. 4C; Fig. 5, A, B, and D; Fig. S28-S35	Clr Plan-Neofluar 20x/1.0 Corr nd=1.45 M32, RI=1.464	Line	Line	2	12	1	0.83	0.896	Channel	10	Ch1	MBS 405	410-504	405	1.2	650	0	40	NA	NA	NA
											ChS1	MBS 458/514/561/633	517-589	514	3.5	700	0		NA	NA	NA
											Ch2	MBS 458/514/561/633	597-652	561	3.5	700	0		NA	NA	NA
											ChA	SBS LP 660	BP 570-620 + LP 645	633	2.5	700	NA		NA	NA	NA
Fig. 5C	Clr Plan-Neofluar 20x/1.0 Corr nd=1.45 M32, RI=1.464	Line	Line	2	12	1	0.83	0.919	Spectral	NA	ChS1	MBS 405 MBS 458/514/561/633	32x8.9nm bins from 410nm to 696nm	405	1	680	0	40	0	700	1	DAPI
														514	1				50	500	1	WGA-A488
														561	3				NA	NA	NA
														633	3.5				NA	NA	NA
Fig. 6D	Clr Plan-Neofluar 20x/1.0 Corr nd=1.45 M32, RI=1.464	Line	Line	2	12	1	0.83	0.895	Channel	10	Ch1	MBS 405	410-487	405	1.4	650	0	40	25	1500	1
											ChS1	MBS 488/561/633	491-553	514	1	560	0		0	700	1
											Ch2	MBS 488/561/633	562-605	561	3.5	730	0		50	1000	1
Fig. S8	Clr Plan-Neofluar 20x/1.0 Corr nd=1.45 M32, RI=1.464	Line	Line	2	12	0.7	1.186	1.19	Channel	NA	Ch1	MBS 405	410-486	405	2	625	20	40	100	1500	1
											ChS1	MBS 488/561/633	491-553	488	3	600	5		100	1100	1
											Ch2	MBS 488/561/633	556-605	561	2	600	20		0	1500	1
											ChA	SBS LP 660	BP 570-620 + LP 645	633	2	575	NA		0	1500	1
Fig. S9	W Plan-APOCHROMAT 20x/1.0 DIC Korr UV-VIS-IR 421452-9700, RI-1.33	Line	Line	2	12	1.2	0.692	0.83	Channel	NA	ChS1	MBS 488/561/633	491-553	488	4	750	5	34	0	1500	1
											Ch2	MBS 488/561/633	562-605	561	2	600	26		0	1500	1
											ChA	SBS LP 660	BP 570-620 + LP 645	633	3	700	NA		0	1500	1
Fig. S10	W Plan-APOCHROMAT 20x/1.0 DIC Korr UV-VIS-IR 421452-9700, RI-1.33	Line	Line	2	12	1.4	0.593	0.747	Channel	NA	Ch1	MBS 405	408-486	405	2.5	700	7	36	100	500	1
											ChS1	MBS 488/594	491-571	488	1.5	625	3		0	650	1
											Ch2	MBS 488/594	595-674	594	3	650	8		0	650	1
Fig. S11	Clr Plan-Neofluar 20x/1.0 Corr nd=1.45 M32, RI=1.464	Line	Line	2	12	1	0.83	0.83	Channel	NA	Ch1	MBS 405	410-472	405	3	700	26	34	NA	NA	NA
											Ch2	MBS 488/561/633	562-600	561	4	775	26		0	1000	1

### Sheet: Segmentation
	Segmentation											Filtering: False Positives						Filtering: Double Positives
Figures	Creation Parameters	Algorithm	Background Subtraction	Split Touching Objects	Probe	Target	Surface	Smoothing [um]	Channel Min	Voxels Min	Voxels Max	Surface	Size Min [um^3]	Size Max [um^3	Total Bacterial Channel Min	D2 Total Bacterial Surfaces Max [um]	D2DAPI Min [um]	Surface	OR2 Other Surface Max
Fig. 3, D-F, Fig. S4-S6	Default	Shortest Distance Calculation	NA	NA	DAPI	DNA	DAPI	1.66	150	50	NA	NA	NA	NA	NA	NA	0	NA	NA
					GAM42a HCr v2.0	Gammaproteobacteria	A488	NA	175	8		A488F	4	400	60	0.5	0	A488FF	0.4
					EUB338 HCR v2.0	Total Bacteria	A546		130	8		A546F	4	NA	NA (all brighter than 60)	NA	0	NA	NA
					CFB560 HCR v2.0	Bacteroidetes	A647		80	8		A647F	4	NA	60	0.5	0	A647FF	0.4
Fig. 4C-F, Fig. S28-S35	Default	Shortest Distance Calculation	NA	NA	DAPI	DNA	DAPI	1.66	150	50	NA	NA	NA	NA	NA	NA	NA	NA	NA
					Universal HCR v3.0	Total Bacteria	A514	NA	70	8		A514F	4	NA	NA (all brighter than 50)	NA (all zero)	0	NA	NA
					E. coli HCR v3.0	E. coli	A594		70	8		A594F	4	150	50	0.5	0	A594FF	0.5
					Bacteroidales HCR v3.0	Bacteroidales	A647		80	8		A647F	4	NA	50	0.5	0	A647FF	0.5
Fig. 6D	Default	Shortest Distance Calculation	NA	NA	Antibody (anti-EpCAM or anti-CD45)	Epithelial or Immune cells	A546	1.66	150	100	NA	NA
