## Supplementary material for "Quantitative whole-tissue 3D imaging reveals bacteria in close association with mouse jejunum mucosa": Table S2

### Sheet: dPCR data
#ID - Sample ID specifying Diet treatment / Gavage treatment / TailCup treatment if applicationle / Sample type / Mouse number (biological replicate)
# Diet - Diet treatment [COM (complete control) or MAL (malnourished)]
# Gavage - Gavage treatment [PBS (no bacteria control) or BAC (Bacteroides/Parabacteroides spp. only) or EC (E. coli only) or EC&BAC (E. coli and Bacteroides/Parabacteroides spp. cocktail)]
# Sample - Sample type [JC (jejunum contents/digesta) or Feces]
# TailCup - Tail cup intervention [Func (functional tail cup) or Mock (mock tail cup) or NA (no tail cup)]
# Mouse - Mouse number (biological replicate number)
# Day - Experiment day when the mouse was euthanized for sample collection
# Mass - sample mass [mg]
# ElutionVol - elution volume [uL] (should be 50-100 uL)
# Recovery - theoretical fraction of recovered DNA during DNA extraction
# DilutionTot - fold dilution of the DNA extract for dPCR with universal primers (this dilution is then spiked into the dPCR reaction)
# RxnDilutionTot - fold dilution of the diluted DNA into the dPCR reaction w/ universal primers
# ConcTot - concentration of total 16S rRNA gene copies detected in the dPCR reaction [copies/uL]
# LoadTot - load of total 16S rRNA gene copies in a sample [copies/g]; this value is calculated taking into account Mass, ElutionVol, Recovery, DilutionTot, RxnDilutionTot, and ConcTot
# LogLoadTot - log10 of LoadTot
# DilutionEnt - fold dilution of the DNA extract for dPCR with Enterobacteriaceae primers (this dilution is then spiked into the dPCR reaction)
# RxnDilutionEnt - fold dilution of the diluted DNA into the dPCR reaction w/ Enterobacteriaceae primers
# ConcEnt - concentration of Enterobacteriaceae 16S rRNA gene copies detected in the dPCR reaction [copies/uL]
# LoadEnt - loadt of Enterobacteriaceae 16S rRNA gene copies in a sample [copies/g]; this value is calculated taking into account Mass, ElutionVol, Recovery, DilutionEnt, RxnDilutionEnt, and ConcEnt
# LogLoadEnt - log10 of LoadEnt
# LOD_EntConc - LOD (limit of detection) for quantification of Enterobacteriaceae 16S rRNA gene copies expressed as Enterobacteriaceae 16S rRNA gene copies/uL in the dPCR reaction; it was calculated as background avg + 3 background std across all JC and Feces samples from mice not exposed to Ecoli
# LOD_EntLoad - LOD (limit of detection) for quantification of Enterobacteriaceae 16S rRNA gene copies expressed as Enterobacteriaceae load in the sample [copies/g]
# LogLOD_EntLoad - log10 of LOD_EntLoad
ID	Diet	Gavage	Sample	TailCup	Mouse	Day	Mass	ElutionVol	Recovery	DilutionTot	RxnDilutionTot	ConcTot	LoadTot	LogLoadTot	DilutionEnt	RxnDilutionEnt	ConcEnt	LoadEnt	LogLoadEnt	LOD_EntConc	LOD_EntLoad	LogLOD_EntLoad
COM+PBS_Feces_M1	COM	PBS	Feces	NA	1	28	39.7	100	0.535714	50000	10	7.8	1.83375e+10	10.2633	4	10	0.61	114727	5.05967	4.14978	780478	5.89236
COM+PBS_Feces_M2	COM	PBS	Feces	NA	2	29	17.5	100	0.535714	20000	10	168	358400000000	11.5544	4	10	0.9	384000	5.58433	4.14978	1.77057e+06	6.24811
COM+PBS_Feces_M3	COM	PBS	Feces	NA	3	30	24.6	100	0.535714	20000	10	3020	4.5832e+12	12.6612	4	10	1.3	394580	5.59614	4.14978	1.25955e+06	6.10022
COM+PBS_Feces_M4	COM	PBS	Feces	NA	4	31	23.3	100	0.535714	20000	10	65.8	1.05431e+11	11.023	4	10	1.5	480687	5.68186	4.14978	1.32983e+06	6.1238
COM+PBS_JC_M1	COM	PBS	JC	NA	1	28	21	100	0.535714	200	10	166	2.95111e+09	9.46999	1	10	5	444444	5.64782	4.14978	368869	5.56687
COM+PBS_JC_M2	COM	PBS	JC	NA	2	29	24.8	100	0.535714	200	10	937	1.41054e+10	10.1494	1	10	1.6	120430	5.08074	4.14978	312349	5.49464
COM+PBS_JC_M3	COM	PBS	JC	NA	3	30	22.4	100	0.535714	200	10	68.1	1135000000	9.055	1	10	0.54	45000	4.65321	4.14978	345815	5.53884
COM+PBS_JC_M4	COM	PBS	JC	NA	4	31	29.6	100	0.535714	200	10	31.6	3.98559e+08	8.60049	1	10	0.17	10720.7	4.03022	4.14978	261698	5.4178
COM+EC&BAC_Feces_M1	COM	EC&BAC	Feces	NA	1	28	28	100	0.535714	20000	10	299	3.98667e+11	11.6006	4	10	7.7	2.05333e+06	6.31246	4.14978	1.10661e+06	6.04399
COM+EC&BAC_Feces_M2	COM	EC&BAC	Feces	NA	2	29	19.5	100	0.535714	20000	10	110	2.10598e+11	11.3235	4	10	1.6	612650	5.78721	4.14978	1.58897e+06	6.20112
COM+EC&BAC_Feces_M3	COM	EC&BAC	Feces	NA	3	30	15.1	100	0.535714	20000	10	365	9.02428e+11	11.9554	4	10	5.7	2.81854e+06	6.45002	4.14978	2.05199e+06	6.31217
COM+EC&BAC_Feces_M4	COM	EC&BAC	Feces	NA	4	31	12.6	100	0.535714	20000	10	268	7.94074e+11	11.8999	4	10	3.6	2.13333e+06	6.32906	4.14978	2.45913e+06	6.39078
COM+EC&BAC_JC_M1	COM	EC&BAC	JC	NA	1	28	39	100	0.535714	200	10	106	1.0147e+09	9.00634	1	10	3.2	153162	5.18515	4.14978	198622	5.29803
COM+EC&BAC_JC_M2	COM	EC&BAC	JC	NA	2	29	25.2	100	0.535714	200	10	25.2	3.73333e+08	8.5721	1	10	0.58	42963	4.63309	4.14978	307391	5.48769
COM+EC&BAC_JC_M3	COM	EC&BAC	JC	NA	3	30	37.2	100	0.535714	400	10	6.5	1.30466e+08	8.1155	1	10	1	50179.2	4.70052	4.14978	208232	5.31855
COM+EC&BAC_JC_M4	COM	EC&BAC	JC	NA	4	31	26.1	100	0.535714	200	10	1151	1.64639e+10	10.2165	1	10	0.29	20740.7	4.31682	4.14978	296791	5.47245
MAL+PBS_Feces_M1	MAL	PBS	Feces	NA	1	30	17.7	100	0.535714	10000	10	145	1.52919e+11	11.1845	2	10	0.7	147646	5.16922	4.14978	875282	5.94215
MAL+PBS_Feces_M2	MAL	PBS	Feces	NA	2	31	19.9	100	0.535714	10000	10	563	5.28107e+11	11.7227	2	10	0	0	0	4.14978	778517	5.89127
MAL+PBS_Feces_M3	MAL	PBS	Feces	NA	3	31	31.2	100	0.535714	10000	10	39.2	2.3453e+10	10.3702	2	10	0.13	15555.6	4.19189	4.14978	496554	5.69597
MAL+PBS_JC_M1	MAL	PBS	JC	NA	1	30	36	100	0.535714	200	10	228	2.36444e+09	9.37373	2	10	1.3	134815	5.12974	4.14978	430347	5.63382
MAL+PBS_JC_M2	MAL	PBS	JC	NA	2	31	37	100	0.535714	200	10	113	1.14018e+09	9.05697	2	10	1.3	131171	5.11784	4.14978	418716	5.62192
MAL+PBS_JC_M3	MAL	PBS	JC	NA	3	31	20	100	0.535714	200	10	67.3	1.25627e+09	9.09908	2	10	0.44	82133.3	4.91452	4.14978	774625	5.88909
MAL+BAC_Feces_M1	MAL	BAC	Feces	NA	1	28	21	100	0.535714	10000	10	81	72000000000	10.8573	2	10	0.49	87111.1	4.94007	4.14978	737738	5.8679
MAL+BAC_Feces_M2	MAL	BAC	Feces	NA	2	29	27.8	100	0.535714	10000	10	28.3	1.90024e+10	10.2788	2	10	0.25	33573.1	4.52599	4.14978	557284	5.74608
MAL+BAC_Feces_M3	MAL	BAC	Feces	NA	3	30	25.5	100	0.535714	10000	10	168	1.2298e+11	11.0898	2	10	0.34	49777.8	4.69704	4.14978	607549	5.78358
MAL+BAC_JC_M1	MAL	BAC	JC	NA	1	28	22	100	0.535714	200	10	2.9	4.92121e+07	7.69207	2	10	0.7	118788	5.07477	4.14978	704204	5.8477
MAL+BAC_JC_M2	MAL	BAC	JC	NA	2	29	36	100	0.535714	200	10	165	1.71111e+09	9.23328	2	10	1	103704	5.01579	4.14978	430347	5.63382
MAL+BAC_JC_M3	MAL	BAC	JC	NA	3	30	29	100	0.535714	200	10	64.4	8.29057e+08	8.91858	2	10	0.2	25747.1	4.41073	4.14978	534224	5.72772
MAL+EC_Feces_M1	MAL	EC	Feces	NA	1	28	30.7	100	0.535714	10000	10	455	2.76656e+11	11.4419	1	10	56.3	3.42324e+06	6.53444	4.14978	252321	5.40195
MAL+EC_Feces_M2	MAL	EC	Feces	NA	2	29	18.8	100	0.535714	10000	10	447	4.4383e+11	11.6472	1	10	127	1.26099e+07	7.10071	4.14978	412034	5.61493
MAL+EC_Feces_M3	MAL	EC	Feces	NA	3	30	23.6	100	0.535714	10000	10	195	1.54237e+11	11.1882	1	10	92	7.27684e+06	6.86194	4.14978	328231	5.51618
MAL+EC_JC_M1	MAL	EC	JC	NA	1	28	23	100	0.535714	200	10	850	1.37971e+10	10.1398	2	10	1.9	308406	5.48912	4.14978	673587	5.82839
MAL+EC_JC_M2	MAL	EC	JC	NA	2	29	28	100	0.535714	400	10	2341	6.24267e+10	10.7954	2	10	1.2	160000	5.20412	4.14978	553303	5.74296
MAL+EC_JC_M3	MAL	EC	JC	NA	3	30	16	100	0.535714	200	10	65.3	1.52367e+09	9.18289	2	10	0.7	163333	5.21307	4.14978	968281	5.986
MAL+EC&BAC_Feces_M1	MAL	EC&BAC	Feces	NA	1	28	8.8	100	0.535714	10000	10	14.6	3.09697e+10	10.4909	20	10	3520	1.49333e+10	10.1742	4.14978	1.76051e+07	7.24564
MAL+EC&BAC_Feces_M2	MAL	EC&BAC	Feces	NA	2	29	26.1	100	0.535714	10000	10	445	3.18263e+11	11.5028	20	10	2940	4.20536e+09	9.6238	4.14978	5.93582e+06	6.77348
MAL+EC&BAC_Feces_M3	MAL	EC&BAC	Feces	NA	3	30	19.1	100	0.535714	10000	10	1717	1.67805e+12	12.2248	20	10	2600	5.08202e+09	9.70604	4.14978	8.11126e+06	6.90909
MAL+EC&BAC_Feces_M4	MAL	EC&BAC	Feces	NA	4	31	17.2	100	0.535714	40000	10	23.8	1.03318e+11	11.0142	2	10	72.4	1.57147e+07	7.19631	4.14978	900727	5.95459
MAL+EC&BAC_JC_M1	MAL	EC&BAC	JC	NA	1	28	43	100	0.535714	200	10	40	3.47287e+08	8.54069	2	10	344	2.98667e+07	7.47519	4.14978	360291	5.55665
MAL+EC&BAC_JC_M2	MAL	EC&BAC	JC	NA	2	29	40	100	0.535714	200	10	1302	12152000000	10.0846	2	10	532	4.96533e+07	7.69595	4.14978	387312	5.58806
MAL+EC&BAC_JC_M3	MAL	EC&BAC	JC	NA	3	30	25	100	0.535714	200	10	7.4	1.10507e+08	8.04339	2	10	338	5.04747e+07	7.70307	4.14978	619700	5.79218
MAL+EC&BAC_JC_M4	MAL	EC&BAC	JC	NA	4	31	32	100	0.535714	200	10	114	1330000000	9.12385	2	10	4.5	525000	5.72016	4.14978	484141	5.68497
MAL+EC&BAC_Func_Feces_M0	MAL	EC&BAC	Feces	Func	0	27	12	100	0.535714	10000	10	349	5.42889e+11	11.7347	1	10	39.7	6.17556e+06	6.79068	4.14978	645521	5.80991
MAL+EC&BAC_Func_Feces_M1	MAL	EC&BAC	Feces	Func	1	28	10	100	0.535714	10000	10	212	3.95733e+11	11.5974	1	10	54.6	10192000	7.00826	4.14978	774625	5.88909
MAL+EC&BAC_Func_Feces_M2	MAL	EC&BAC	Feces	Func	2	29	8	100	0.535714	10000	10	204	476000000000	11.6776	1	10	95.6	2.23067e+07	7.34843	4.14978	968281	5.986
MAL+EC&BAC_Func_Feces_M3	MAL	EC&BAC	Feces	Func	3	30	5	100	0.535714	10000	10	232	8.66133e+11	11.9376	1	10	64	2.38933e+07	7.37828	4.14978	1.54925e+06	6.19012
MAL+EC&BAC_Func_Feces_M4	MAL	EC&BAC	Feces	Func	4	31	7	100	0.535714	10000	10	61.3	1.63467e+11	11.2134	1	10	8.4	2240000	6.35025	4.14978	1.10661e+06	6.04399
MAL+EC&BAC_Func_JC_M0	MAL	EC&BAC	JC	Func	0	27	8	50	0.535714	100	10	11.8	1.37667e+08	8.13883	1	10	1.34	156333	5.19405	4.14978	484141	5.68497
MAL+EC&BAC_Func_JC_M1	MAL	EC&BAC	JC	Func	1	28	12	75	0.510204	100	10	372	4557000000	9.65868	1	10	0.35	42875	4.6322	4.14978	508348	5.70616
MAL+EC&BAC_Func_JC_M2	MAL	EC&BAC	JC	Func	2	29	15	75	0.535714	100	10	178	1.66133e+09	9.22046	1	10	0.84	78400	4.89432	4.14978	387312	5.58806
MAL+EC&BAC_Func_JC_M3	MAL	EC&BAC	JC	Func	3	30	7	50	0.535714	100	10	1.5	20000000	7.30103	1	10	1.14	152000	5.18184	4.14978	553303	5.74296
MAL+EC&BAC_Func_JC_M4	MAL	EC&BAC	JC	Func	4	31	11	50	0.535714	100	10	4.6	3.90303e+07	7.5914	1	10	0.15	12727.3	4.10474	4.14978	352102	5.54667
MAL+EC&BAC_Mock_Feces_M0	MAL	EC&BAC	Feces	Mock	0	27	17	100	0.535714	10000	10	224	2.45961e+11	11.3909	1	10	26.7	2.93176e+06	6.46713	4.14978	455662	5.65864
MAL+EC&BAC_Mock_Feces_M1	MAL	EC&BAC	Feces	Mock	1	28	16	100	0.535714	10000	10	485	5.65833e+11	11.7527	1	10	49.3	5.75167e+06	6.75979	4.14978	484141	5.68497
MAL+EC&BAC_Mock_Feces_M2	MAL	EC&BAC	Feces	Mock	2	29	16	100	0.535714	10000	10	449	5.23833e+11	11.7192	1	10	2.6	303333	5.48192	4.14978	484141	5.68497
MAL+EC&BAC_Mock_Feces_M3	MAL	EC&BAC	Feces	Mock	3	30	23	100	0.535714	10000	10	84	6.81739e+10	10.8336	1	10	0.91	73855.1	4.86838	4.14978	336793	5.52736
MAL+EC&BAC_Mock_Feces_M4	MAL	EC&BAC	Feces	Mock	4	31	19	100	0.535714	10000	10	221	2.17123e+11	11.3367	1	10	0.44	43228.1	4.63577	4.14978	407697	5.61034
MAL+EC&BAC_Mock_JC_M0	MAL	EC&BAC	JC	Mock	0	27	23	75	0.535714	100	10	2818	1.7153e+10	10.2343	1	10	7.4	450435	5.65363	4.14978	252595	5.40242
MAL+EC&BAC_Mock_JC_M1	MAL	EC&BAC	JC	Mock	1	28	18	75	0.535714	100	10	20.5	1.59444e+08	8.20261	1	10	26.8	2.08444e+06	6.31899	4.14978	322760	5.50888
MAL+EC&BAC_Mock_JC_M2	MAL	EC&BAC	JC	Mock	2	29	23	75	0.535714	100	10	830	5.05217e+09	9.70348	1	10	0.52	31652.2	4.5004	4.14978	252595	5.40242
MAL+EC&BAC_Mock_JC_M3	MAL	EC&BAC	JC	Mock	3	30	20	75	0.535714	100	10	930	6510000000	9.81358	1	10	1.4	98000	4.99123	4.14978	290484	5.46312
MAL+EC&BAC_Mock_JC_M4	MAL	EC&BAC	JC	Mock	4	31	15	75	0.535714	100	10	217	2.02533e+09	9.3065	1	10	0.07	6533.33	3.81513	4.14978	387312	5.58806
