## Supplementary material for "Quantitative whole-tissue 3D imaging reveals bacteria in close association with mouse jejunum mucosa": Table S3

### Sheet: Sheet1
	Control Diet		Malnourished Diet
Ingredients	grams	kcal	grams	kcal
Casein	200	800	71	284
L-Cystine	3	12	1.07	4
Corn Starch	346	1384	557	2228
Maltodextrin 10	45	180	70	280
Dextrose	250	1000	250	1000
Sucrose	0	0	2.41	10
Cellulose BW200	75	0	75	0
Inulin	25	25	25	25
Soybean Oil	70	630	23.3	210
Mineral Mix S10026	10	0	10	0
Dicalcium Phosphate	13	0	13	0
Calcium Carbonate	5.5	0	5.5	0
Potassium Citrate, 1xH2O	16.5	0	16.5	0
Vitamin Mix V10001	10	40	10	40
Choline Bitartrate	2	0	2	0
Red Dye #40, FD&C	0	0	0	0
Blue Dye #1, FD&C	0	0	0	0
Yellow Dye #5, FD&C	0	0	0	0
Total	1071	4071	1131.78	4081
Breakdown	grams (%)	kcal (%)	grams (%)	kcal (%)
Protein	18.9542	19.946	6.36785	7.05709
Carbohydrates	63.1186	64.5787	80.794	87.7971
Fat	6.53595	15.4753	2.0587	5.1458
Total		100		100
kcal/gm	3.80112		3.60582
